# A 5′-end based Molecular Marker Enables Identification and Deployment of a Functional *Rpi-vnt1.1* Allele for Durable Late Blight Resistance in Potato

**DOI:** 10.1101/2025.11.06.687089

**Authors:** Shuo Wang, Luyao Wang, Simeng Feng, Chenxi Hu, Xi Meng, Shiwei Chang, Yan Feng, Liang Kong, Xiaoqiang Zhao

## Abstract

Potato (*Solanum tuberosum*) is a globally important food crop, yet its production is severely threatened by late blight, caused by *Phytophthora infestans*. Deploying resistance (*R*) genes in breeding programs offers a sustainable approach for disease management. *Rpi-vnt1.1* is a broad-spectrum *R* gene cloned from wild *Solanum* species *Solanum venturii*. Here, we developed a PCR marker targeting the 5′-end extension of *Rpi-vnt1.1*, which enables efficient and specific detection of the resistant alleles. Screening of advanced breeding lines from the International Potato Center (CIP) identified line C1848, which carries a functional *Rpi-vnt1.1* allele. Inoculation assays confirmed C1848 confers strong resistance to *P. infestans*. Subsequent functional assays, including RNAi-mediated silencing in C1848 and heterologous expression in *Nicotiana benthamiana*, demonstrated that this resistance is specifically mediated by the *Rpi-vnt1.1* allele. This specific marker provides a rapid, low-cost tool for marker-assisted breeding, facilitating the deployment of potato cultivars carrying *Rpi-vnt1.1*.
