## Supplementary material for "A 5′-end based Molecular Marker Enables Identification and Deployment of a Functional *Rpi-vnt1.1* Allele for Durable Late Blight Resistance in Potato": Table S1. Table S2. Table S3. Table S4.: Table S2-Primers used in this study .xlsx

### Sheet: Primers used in this study
The name of primers	sequence (5'-3')	Description
Rvnt1-marker-F	GACTTGGGCCGTTGACTCTTACT	The marker of functional Rpi-vnt1.1 allele
Rvnt1-marker-R	GTCTTAAGGCAACAAATGAACTTATTGG
Rvnt1-308-F	CGAATTCTGCAGTCGACcccATGAATTATTGTGTTTACAAGACTTGG	Cloning of Rpi-vnt1.1 from potato into the pBin308 vector for plant expression
Rvnt1-308-R	TACAAGAAAGCTGGGTCcccTAGTACCTGTGATATTCTCAACTTTG
35sP-F1	CGAATCTCAAGCAATCAAGC	To detect the presence of the RNAi-fragment T-DNA insertion
CmR-N-R	GGTATATCCAGTGATTTTTTTCTCCAT
Kana-F	ACCGCTGCGTAAAAGATACG	To detect the presence of the selectable marker gene npt II
Kana-R	ATGTTGCTGTCTCCCAGGTC
StEF-1a-F	TGCTGTAACAAGATGGATGCTACCACCCCC	Reference gene EF1α
StEF-1a-R	TCCCTTGTACCAGTCGAGGTTGGTAGACC
Rvnt1-qRTF1	GACTTGGGCCGTTGACTCTTACT	To examine the transcript levels of Rpi-vnt1.1 in RNAi transgenic potato plants
Rvnt1-qRTR1	TCGAATGTGTCTCATTTCTCTCTGG
Rvnt1-GGF	atGGTCTCAGGAGTGAATTATTGTGTTTACAAGACTTGGGCCGTTGACTCTTACTTTCCCTATCCACGTGTTGCAACCCCTAGA	To construct an Rpi-vnt1.1-RNAi vector by cloning a target silencing fragment into a hairpin RNAi vector.
Rvnt1-GGR	atGGTCTCATCGTTAATGCAATGGGCAAATCATTGTAACTC
