## Supplementary material for "A 5′-end based Molecular Marker Enables Identification and Deployment of a Functional *Rpi-vnt1.1* Allele for Durable Late Blight Resistance in Potato": Table S1. Table S2. Table S3. Table S4.: Table S3-Potato accessions used in this study.xlsx

### Sheet: Potato accessions in this study
No. of this study	CCCAP-Number	Country of origin	CIP Number	Collecting number/Breeder code	Common crop name	Biological Status	Biological Status CIP
C2615	CCCAP-2615	Peru	CIP760001	OCH37	POTATO	100	Wild
C2645	CCCAP-2645	Bolivia	CIP760537	HAM205	POTATO	100	Wild
C2647	CCCAP-2647	Bolivia	CIP760582	VSOA47	POTATO	100	Wild
C2687	CCCAP-2687	Peru	CIP761724	OCH13682	POTATO	100	Wild
C2771	CCCAP-2771	Bolivia	CIP763013	HOHL211	POTATO	100	Wild
C2788	CCCAP-2788	Argentina	CIP763728	OKA7614	POTATO	100	Wild
C3023	CCCAP-3023	Peru	CIP765944	RPSP268	POTATO	100	Wild
C3173	CCCAP-3173	Mexico	CIP764358	HAW1357	POTATO	100	Wild
C3233	CCCAP-3233	Peru	CIP761040	OCH11689	POTATO	100	Wild
S. okadae	NA	NA	NA	NA	POTATO		Wild	Van Weymers et al., 2016
C1017	CCCAP-1017	Bolivia	CIP704819	HJA1508	POTATO	300	Native
C1023	CCCAP-1023	Bolivia	CIP704862	IBTA1125	POTATO	300	Native
C1027	CCCAP-1027	Bolivia	CIP704950	IBTA1570	POTATO	300	Native
C1033	CCCAP-1033	Peru	CIP705468	CUA231	POTATO	300	Native
C1036	CCCAP-1036	Peru	CIP705478	CUA311	POTATO	300	Native
C2307	CCCAP-2307	Colombia	CIP703511	CCC1234	POTATO	300	Native
C2316	CCCAP-2316	Ecuador	CIP704202	HSO169	POTATO	300	Native
C2317	CCCAP-2317	Ecuador	CIP704207	HSO254	POTATO	300	Native
C2318	CCCAP-2318	Ecuador	CIP704212	HCS647	POTATO	300	Native
C2337	CCCAP-2337	Ecuador	CIP706768	HCS675	POTATO	300	Native
C1078	CCCAP-1078	Peru	CIP394611.112	NA	POTATO	400	BredLine
C1079	CCCAP-1079	Peru	CIP397078.12	314.12	POTATO	400	BredLine
C1098	CCCAP-1098	Peru	CIP395077.12	NA	POTATO	400	BredLine
C1100	CCCAP-1100	Peru	CIP396004.337	NA	POTATO	400	BredLine
C1126	CCCAP-1126	Peru	CIP399072.28	B1C5025.28	POTATO	400	BredLine
C1128	CCCAP-1128	Peru	CIP399078.11	B1C5033.11	POTATO	400	BredLine
C1238	CCCAP-1238	Peru	CIP399067.22	B1C5019.22	POTATO	400	BredLine
C1241	CCCAP-1241	Peru	CIP399072.2	B1C5025.2	POTATO	400	BredLine
C1458	CCCAP-1458	Peru	CIP300072.1	LR00.022	POTATO	400	BredLine
C1459	CCCAP-1459	Peru	CIP300099.22	LR00.031	POTATO	400	BredLine
C44	CCCAP-44	Peru	CIP393085.5	NA	POTATO	400	AdvBred
C201	CCCAP-201	Peru	CIP374080.5	P-3	POTATO	500	AdvBred
C779	CCCAP-779	Peru	CIP392821.1	C92.085	POTATO	400	AdvBred
C876	CCCAP-876	Peru	CIP393248.55	NA	POTATO	400	AdvBred
C1076	CCCAP-1076	Peru	CIP398208.704	NA	POTATO	400	AdvBred
C1082	CCCAP-1082	Peru	CIP301041.26	C01.051	POTATO	400	AdvBred
C1848	CCCAP-1848	Peru	CIP392032.2	LR-93.162	POTATO	400	AdvBred
C1095	CCCAP-1095	Peru	CIP393371.58	NA	POTATO	500	AdvBred
C1186	CCCAP-1186	Peru	CIP393339.242	NA	POTATO	400	AdvBred
C2289	CCCAP-2289	Peru	CIP598264.20	C98HD-170.20	POTATO	400	AdvBred
Reference
Van Weymers, P.S., Baker, K., Chen, X., Harrower, B., Cooke, D.E., Gilroy, E.M., Birch, P.R., Thilliez, G.J., Lees, A.K., and Lynott, J.S. (2016). Utilizing “Omic” technologies to identify and prioritize novel sources of resistance to the oomycete pathogen Phytophthora infestans in potato germplasm collections. Frontiers in Plant Science 7: 672.
