## Supplementary material for "A 5′-end based Molecular Marker Enables Identification and Deployment of a Functional *Rpi-vnt1.1* Allele for Durable Late Blight Resistance in Potato": Table S1. Table S2. Table S3. Table S4.: Table S4-Rpi-vnt1.1 silencing fragment.xlsx

### Sheet: Rpi-vnt1.1 silencing fragment
The sequence (5'-3') of the fragment designed to silence Rpi-vnt1.1
TGAATTATTGTGTTTACAAGACTTGGGCCGTTGACTCTTACTTTCCCTATCCACGTGTTGCAACCCCTAGATTCAGAGAAAAGCTTTGAACTCTTTACCAAGAAAATCTTTAATTTTGTTAATGATAATTGGGCCAATGCTTCACCAGACTTGGTAAATATTGGTAGATGTATAGTTGAGAGATGTGGAGGTATACCGCTAGCAATTGTGGTGACTGCAGGCATGTTAAGGGCAAGAGGAAGAACAGAACATGCATGGAACAGAGTACTTGAGAGTATGGCTCATAAAATTCAAGATGGATGTGGTAAGGTATTGGCTCTGAGTTACAATGATTTGCCCATTGCATTA
